# Predicting antifolate resistance in the unculturable fungal pathogen *Pneumocystis jirovecii*

**DOI:** 10.1101/2025.05.07.652661

**Authors:** Francois D. Rouleau, Alexandre K Dubé, Alicia Pageau, Lyne Désautels, Philippe J. Dufresne, Christian R Landry

## Abstract

*Pneumocystis jirovecii* is a fungal pathogen causing Pneumocystis pneumonia in humans, mainly in immunocompromised individuals. Infections by *P. jirovecii* are treated using the antifolate combination drug trimethoprim-sulfamethoxazole (TMP-SMX), targeting the dihydrofolate reductase (DHFR) and the dihydropteroate synthase (DHPS). In recent years, there has been an increase of treatment failure, with no mutations observed in the DHPS, implying the potential evolution of resistance through this pathogen’s DHFR (PjDHFR). Experimental methods to study this pathogen are limited, as it cannot be grown *in vitro*. Model fungi are insensitive to TMP-SMX due to unknown mechanisms, preventing the use of functional complementation to study mutations causing resistance to this specific drug combination. In a previous study, we conducted deep mutational scanning (DMS) on PjDHFR to identify resistance mutations to methotrexate (MTX), another antifolate drug. Here, by leveraging this data, as well as computational data modeling aspects of protein function and stability in the PjDHFR-MTX complex, we train a machine learning model to predict the effect of mutations on MTX resistance. We find that the model can predict the effect of mutations outside of its training dataset (balanced accuracy on training set: 98.3%, and 88.3% on testing set). We also find that the best predictors of resistance, such as distance to ligand and effect on region flexibility, are coherent with previously established models, and that experimental data about the effect of mutations on protein function is critical to optimize model performance. Using this model on computational data generated using the PjDHFR-TMP complex, we predict the effect of mutations on resistance to TMP. We predict TMP resistance mutations in PjDHFR that did not confer resistance to MTX, one of which had been characterized *in vitro* as reducing affinity to TMP by 100-folds. We compare the predictions from this model to PjDHFR sequences from previously and newly sequenced clinical samples. Our results offer a resource to interpret the impact of amino acid variants in PjDHFR on TMP resistance, as well as methods to predict resistance in hard-to-study organisms.

**Author summary:** *Pneumocystis jirovecii* is a fungal pathogen causing pneumonia in immunocompromised humans. Infections by *P. jirovecii* are treated using drugs that prevent this pathogen from making folate, an essential component of many cellular mechanisms. In recent years, this treatment has been failing in an increasing number of cases, implying the evolution of resistance to this treatment. As *P. jirovecii* does not grow in the lab, the investigation of this resistance has been difficult, and common lab models do not respond to the drugs used to treat it. To overcome these limitations, we use a combination of experimental data and computer modeling to train a machine learning model to predict how genetic changes in one of the drug targets might cause drug resistance in this pathogen. The presented model predicts mutations in the drug target that may make this pathogen resistant to treatment, including mutations that have been previously characterized *in vitro* as drastically reducing drug binding. To investigate if our model predicted mutations that accrued in nature, we also sequenced the largest number of this pathogen’s drug target to date. Our study provides new tools to predict drug resistance in hard-to-study pathogens, helping to understand and potentially respond to treatment failure.
