## Supplementary table 2 for "Predicting antifolate resistance in the unculturable fungal pathogen *Pneumocystis jirovecii*"

### Sheet: Curration_file
first author name	journal	year	pubmedid	species	gene or protein name	accession number for protein name	source (NCBI, uniprot, ensembl, etc)	drug	mutation (ex. E14D)	Reported in multiple studies	degree of evidence	MIC if provided or fold or any quantitative measure	curator	notes
Thillet	J Biol. Chem.	1988	3045118	Mus musculus	mDHFR			Trimethoprim	I7L		9		Francois D. Rouleau
Thillet	J Biol. Chem.	1988	3045118	Mus musculus	mDHFR			Trimethoprim	L22R		9		Francois D. Rouleau
Thillet	J Biol. Chem.	1988	3045118	Mus musculus	mDHFR			Trimethoprim	W24R		9		Francois D. Rouleau
Thillet	J Biol. Chem.	1988	3045118	Mus musculus	mDHFR			Trimethoprim	F31S		9		Francois D. Rouleau
Thillet	J Biol. Chem.	1988	3045118	Mus musculus	mDHFR			Trimethoprim	F31R		9		Francois D. Rouleau
Thillet	J Biol. Chem.	1988	3045118	Mus musculus	mDHFR			Trimethoprim	F34L		9		Francois D. Rouleau
Thillet	J Biol. Chem.	1988	3045118	Mus musculus	mDHFR			Trimethoprim	Q35R		9		Francois D. Rouleau
Thillet	J Biol. Chem.	1988	3045118	Mus musculus	mDHFR			Trimethoprim	Q35P		9		Francois D. Rouleau
Thillet	J Biol. Chem.	1988	3045118	Mus musculus	mDHFR			Trimethoprim	V115P		9		Francois D. Rouleau
Thillet	J Biol. Chem.	1988	3045118	Mus musculus	mDHFR			Trimethoprim	T136V		9		Francois D. Rouleau
Wróbel	The journal of antibiotics	2019	31578455	Staphylococcus aureus	SaDHFR			Trimethoprim	F98Y		7	64 fold	Francois D. Rouleau
Cammarata	Chemical Science	2017	29967675	Escherichia coli	folA			Trimethoprim	P21L		9		Francois D. Rouleau
Cammarata	Chemical Science	2017	29967675	Escherichia coli	folA			Trimethoprim	W30R		9		Francois D. Rouleau
Tamer	Mol Biol Evol	2019	30982891	Escherichia coli	folA	1rx2	PDB	Trimethoprim	I5F		7		Francois D. Rouleau	Mutations in promoter increased protein expression and compensated for mutations that reduced activity.
Tamer	Mol Biol Evol	2019	30982891	Escherichia coli	folA	1rx2	PDB	Trimethoprim	M20I		7		Francois D. Rouleau	Mutations in promoter increased protein expression and compensated for mutations that reduced activity.
Tamer	Mol Biol Evol	2019	30982891	Escherichia coli	folA	1rx2	PDB	Trimethoprim	P21L		7		Francois D. Rouleau	Mutations in promoter increased protein expression and compensated for mutations that reduced activity.
Tamer	Mol Biol Evol	2019	30982891	Escherichia coli	folA	1rx2	PDB	Trimethoprim	A26T		7		Francois D. Rouleau	Mutations in promoter increased protein expression and compensated for mutations that reduced activity.
Tamer	Mol Biol Evol	2019	30982891	Escherichia coli	folA	1rx2	PDB	Trimethoprim	D275		7		Francois D. Rouleau	Mutations in promoter increased protein expression and compensated for mutations that reduced activity.
Tamer	Mol Biol Evol	2019	30982891	Escherichia coli	folA	1rx2	PDB	Trimethoprim	L28R		7		Francois D. Rouleau	Mutations in promoter increased protein expression and compensated for mutations that reduced activity.
Tamer	Mol Biol Evol	2019	30982891	Escherichia coli	folA	1rx2	PDB	Trimethoprim	W30R		7		Francois D. Rouleau	Mutations in promoter increased protein expression and compensated for mutations that reduced activity.
Tamer	Mol Biol Evol	2019	30982891	Escherichia coli	folA	1rx2	PDB	Trimethoprim	W30G		7		Francois D. Rouleau	Mutations in promoter increased protein expression and compensated for mutations that reduced activity.
Tamer	Mol Biol Evol	2019	30982891	Escherichia coli	folA	1rx2	PDB	Trimethoprim	I94L		7		Francois D. Rouleau	Mutations in promoter increased protein expression and compensated for mutations that reduced activity.
Tamer	Mol Biol Evol	2019	30982891	Escherichia coli	folA	1rx2	PDB	Trimethoprim	R98P		7		Francois D. Rouleau	Mutations in promoter increased protein expression and compensated for mutations that reduced activity.
Tamer	Mol Biol Evol	2019	30982891	Escherichia coli	folA	1rx2	PDB	Trimethoprim	F153S		7		Francois D. Rouleau	Mutations in promoter increased protein expression and compensated for mutations that reduced activity.
Queener	Antimicrobial Agents Chemotherapy	2013	23896474	Pneumocystis jirovecii	PjDHFR			Trimethoprim	T14A; P26Q		7	3 fold increase in Ki	Francois D. Rouleau
Queener	Antimicrobial Agents Chemotherapy	2013	23896474	Pneumocystis jirovecii	PjDHFR			Trimethoprim	N23S	Yes	7	1.2 fold increase in Ki	Francois D. Rouleau
Queener	Antimicrobial Agents Chemotherapy	2013	23896474	Pneumocystis jirovecii	PjDHFR			Trimethoprim	S31F		7	10 fold increase in Ki	Francois D. Rouleau
Queener	Antimicrobial Agents Chemotherapy	2013	23896474	Pneumocystis jirovecii	PjDHFR			Trimethoprim	F36C		7	100 fold increase in Ki	Francois D. Rouleau
Queener	Antimicrobial Agents Chemotherapy	2013	23896474	Pneumocystis jirovecii	PjDHFR			Trimethoprim	L65P		7	20 fold increase in Ki	Francois D. Rouleau
Queener	Antimicrobial Agents Chemotherapy	2013	23896474	Pneumocystis jirovecii	PjDHFR			Trimethoprim	F36C; L65P		7	450 fold increase in Ki	Francois D. Rouleau
Queener	Antimicrobial Agents Chemotherapy	2013	23896474	Pneumocystis jirovecii	PjDHFR			Trimethoprim	S37T		7	0.8 fold increase in Ki	Francois D. Rouleau
Queener	Antimicrobial Agents Chemotherapy	2013	23896474	Pneumocystis jirovecii	PjDHFR			Trimethoprim	A67V	Yes	7	10 fold increase in Ki	Francois D. Rouleau
Queener	Antimicrobial Agents Chemotherapy	2013	23896474	Pneumocystis jirovecii	PjDHFR			Trimethoprim	A67V; C166Y		7	4 fold increase in Ki	Francois D. Rouleau
Queener	Antimicrobial Agents Chemotherapy	2013	23896474	Pneumocystis jirovecii	PjDHFR			Trimethoprim	R59G; A67V		7	40 fold increase in Ki	Francois D. Rouleau
Queener	Antimicrobial Agents Chemotherapy	2013	23896474	Pneumocystis jirovecii	PjDHFR			Trimethoprim	V79I		7	4 fold increase in Ki	Francois D. Rouleau
Queener	Antimicrobial Agents Chemotherapy	2013	23896474	Pneumocystis jirovecii	PjDHFR			Trimethoprim	S106P		7	1.5 fold increase in Ki	Francois D. Rouleau
Queener	Antimicrobial Agents Chemotherapy	2013	23896474	Pneumocystis jirovecii	PjDHFR			Trimethoprim	S106P; S127G		7	1.5 fold increase in Ki	Francois D. Rouleau
Queener	Antimicrobial Agents Chemotherapy	2013	23896474	Pneumocystis jirovecii	PjDHFR			Trimethoprim	T144A		7	5 fold increase in Ki	Francois D. Rouleau
Queener	Antimicrobial Agents Chemotherapy	2013	23896474	Pneumocystis jirovecii	PjDHFR			Trimethoprim	T144A; K171E		7	2 fold increase in Ki	Francois D. Rouleau
Queener	Antimicrobial Agents Chemotherapy	2013	23896474	Pneumocystis jirovecii	PjDHFR			Trimethoprim	D153V		7	3 fold increase in Ki	Francois D. Rouleau
Queener	Antimicrobial Agents Chemotherapy	2013	23896474	Pneumocystis jirovecii	PjDHFR			Trimethoprim	I158V		7	6 fold increase in Ki	Francois D. Rouleau
Queener	Antimicrobial Agents Chemotherapy	2013	23896474	Pneumocystis jirovecii	PjDHFR			Trimethoprim	C166Y	Yes	7	4.5 fold increase in Ki	Francois D. Rouleau
Queener	Antimicrobial Agents Chemotherapy	2013	23896474	Pneumocystis jirovecii	PjDHFR			Trimethoprim	R170G		7	1.5 fold increase in Ki	Francois D. Rouleau
Wu	Infection and Drug Resistance	2024	39711828	Pneumocystis jirovecii	PjDHFR			Trimethoprim	S106L		8		Francois D. Rouleau
Wu	Infection and Drug Resistance	2024	39711828	Pneumocystis jirovecii	PjDHFR			Trimethoprim	G18W	Yes	8		Francois D. Rouleau
Wu	Infection and Drug Resistance	2024	39711828	Pneumocystis jirovecii	PjDHFR			Trimethoprim	V45I;N57I;A143D		8		Francois D. Rouleau
Wu	Infection and Drug Resistance	2024	39711828	Pneumocystis jirovecii	PjDHFR			Trimethoprim	H68Y		8		Francois D. Rouleau
Wu	Infection and Drug Resistance	2024	39711828	Pneumocystis jirovecii	PjDHFR			Trimethoprim	A92G;S111P;A143P		8		Francois D. Rouleau
Wu	Infection and Drug Resistance	2024	39711828	Pneumocystis jirovecii	PjDHFR			Trimethoprim	G90G	Yes	8		Francois D. Rouleau
Costa	Journal of Antimicrobial Chemotherapy	2006	17038348	Pneumocystis jirovecii	PjDHFR			Trimethoprim	L13S		8		Francois D. Rouleau
Costa	Journal of Antimicrobial Chemotherapy	2006	17038348	Pneumocystis jirovecii	PjDHFR			Trimethoprim	N23S	Yes	8		Francois D. Rouleau
Costa	Journal of Antimicrobial Chemotherapy	2006	17038348	Pneumocystis jirovecii	PjDHFR			Trimethoprim	S31P		8		Francois D. Rouleau
Costa	Journal of Antimicrobial Chemotherapy	2006	17038348	Pneumocystis jirovecii	PjDHFR			Trimethoprim	M52L		8		Francois D. Rouleau
Costa	Journal of Antimicrobial Chemotherapy	2006	17038348	Pneumocystis jirovecii	PjDHFR			Trimethoprim	A67V	Yes	8		Francois D. Rouleau
Singh	Journal of Infection in Developing Countrines	2015	26623634	Pneumocystis jirovecii	PjDHFR			Trimethoprim	I146M		8			Annotations and mutation calls were made as if the ORF started two base pairs before the start of the full amplicon used for sequencing, and not based on commonly accepted PjDHFR sequence. Amino acid transitions were therefore reannotated based on cannonical ORF sequence. Several annotations fell in a region not part of the ORF.
Singh	Journal of Infection in Developing Countrines	2015	26623634	Pneumocystis jirovecii	PjDHFR			Trimethoprim	G182E		8			Annotations and mutation calls were made as if the ORF started two base pairs before the start of the full amplicon used for sequencing, and not based on commonly accepted PjDHFR sequence. Amino acid transitions were therefore reannotated based on cannonical ORF sequence. Several annotations fell in a region not part of the ORF.
Singh	Journal of Infection in Developing Countrines	2015	26623634	Pneumocystis jirovecii	PjDHFR			Trimethoprim	V185V		8			Annotations and mutation calls were made as if the ORF started two base pairs before the start of the full amplicon used for sequencing, and not based on commonly accepted PjDHFR sequence. Amino acid transitions were therefore reannotated based on cannonical ORF sequence. Several annotations fell in a region not part of the ORF.
Singh	Journal of Infection in Developing Countrines	2015	26623634	Pneumocystis jirovecii	PjDHFR			Trimethoprim	P186P		8			Annotations and mutation calls were made as if the ORF started two base pairs before the start of the full amplicon used for sequencing, and not based on commonly accepted PjDHFR sequence. Amino acid transitions were therefore reannotated based on cannonical ORF sequence. Several annotations fell in a region not part of the ORF.
Singh	Journal of Infection in Developing Countrines	2015	26623634	Pneumocystis jirovecii	PjDHFR			Trimethoprim	G188V		8			Annotations and mutation calls were made as if the ORF started two base pairs before the start of the full amplicon used for sequencing, and not based on commonly accepted PjDHFR sequence. Amino acid transitions were therefore reannotated based on cannonical ORF sequence. Several annotations fell in a region not part of the ORF.
Singh	Journal of Infection in Developing Countrines	2015	26623634	Pneumocystis jirovecii	PjDHFR			Trimethoprim	N191N		8			Annotations and mutation calls were made as if the ORF started two base pairs before the start of the full amplicon used for sequencing, and not based on commonly accepted PjDHFR sequence. Amino acid transitions were therefore reannotated based on cannonical ORF sequence. Several annotations fell in a region not part of the ORF.
Singh	Journal of Infection in Developing Countrines	2015	26623634	Pneumocystis jirovecii	PjDHFR			Trimethoprim	G90G	Yes	8			Annotations and mutation calls were made as if the ORF started two base pairs before the start of the full amplicon used for sequencing, and not based on commonly accepted PjDHFR sequence. Amino acid transitions were therefore reannotated based on cannonical ORF sequence. Several annotations fell in a region not part of the ORF.
Singh	Journal of Infection in Developing Countrines	2015	26623634	Pneumocystis jirovecii	PjDHFR			Trimethoprim	V181V		8			Annotations and mutation calls were made as if the ORF started two base pairs before the start of the full amplicon used for sequencing, and not based on commonly accepted PjDHFR sequence. Amino acid transitions were therefore reannotated based on cannonical ORF sequence. Several annotations fell in a region not part of the ORF.
Singh	Journal of Infection in Developing Countrines	2015	26623634	Pneumocystis jirovecii	PjDHFR			Trimethoprim	W202S		8			Annotations and mutation calls were made as if the ORF started two base pairs before the start of the full amplicon used for sequencing, and not based on commonly accepted PjDHFR sequence. Amino acid transitions were therefore reannotated based on cannonical ORF sequence. Several annotations fell in a region not part of the ORF.
Singh	Journal of Infection in Developing Countrines	2015	26623634	Pneumocystis jirovecii	PjDHFR			Trimethoprim	L15T		8			Annotations and mutation calls were made as if the ORF started two base pairs before the start of the full amplicon used for sequencing, and not based on commonly accepted PjDHFR sequence. Amino acid transitions were therefore reannotated based on cannonical ORF sequence. Several annotations fell in a region not part of the ORF.
Singh	Journal of Infection in Developing Countrines	2015	26623634	Pneumocystis jirovecii	PjDHFR			Trimethoprim	D205T		8			Annotations and mutation calls were made as if the ORF started two base pairs before the start of the full amplicon used for sequencing, and not based on commonly accepted PjDHFR sequence. Amino acid transitions were therefore reannotated based on cannonical ORF sequence. Several annotations fell in a region not part of the ORF.
Rouleau	This study			Pneumocystis jirovecii	PjDHFR			None	G90G	Yes	8		Francois D. Rouleau	Present in 80 samples (80/531, 15.07% of samples)
Rouleau	This study			Pneumocystis jirovecii	PjDHFR			None	A67V	Yes	8		Francois D. Rouleau	Present in 4 samples (4/531, 0.75% of samples). Never present alone, always accompanied by a wild-type allele
Rouleau	This study			Pneumocystis jirovecii	PjDHFR			None	C166C		8		Francois D. Rouleau	Present in 5 samples (5/531, 0.94% of samples)
Rouleau	This study			Pneumocystis jirovecii	PjDHFR			None	C166Y	Yes	8		Francois D. Rouleau	Present in 1 sample (1/531, 0.18% of samples)
Rouleau	This study			Pneumocystis jirovecii	PjDHFR			None	E149*		8		Francois D. Rouleau	Present in 1 sample (1/531, 0.18% of samples), accompanied by a wild-type allele
Rouleau	This study			Pneumocystis jirovecii	PjDHFR			None	E149E		8		Francois D. Rouleau	Present in 1 sample (1/531, 0.2% of samples), accompanied by a wild-type allele
Rouleau	This study			Pneumocystis jirovecii	PjDHFR			None	F195F		8		Francois D. Rouleau	Present in 1 sample (1/531, 0.18% of samples)
Rouleau	This study			Pneumocystis jirovecii	PjDHFR			None	G18W	Yes	8		Francois D. Rouleau	Present in 1 sample (1/531, 0.18% of samples), accompanied by a wild-type allele
Rouleau	This study			Pneumocystis jirovecii	PjDHFR			None	G90G;G182R		8		Francois D. Rouleau	Present in 1 sample (1/531, 0.18% of samples)
Rouleau	This study			Pneumocystis jirovecii	PjDHFR			None	L105*		8		Francois D. Rouleau	Present in 1 sample (1/531, 0.18% of samples), accompanied by a wild-type allele
Rouleau	This study			Pneumocystis jirovecii	PjDHFR			None	L167L		8		Francois D. Rouleau	Present in 1 sample (1/531, 0.18% of samples), accompanied by a wild-type allele
Rouleau	This study			Pneumocystis jirovecii	PjDHFR			None	P186T		8		Francois D. Rouleau	Present in 1 sample (1/531, 0.18% of samples)
Rouleau	This study			Pneumocystis jirovecii	PjDHFR			None	R38R		8		Francois D. Rouleau	Present in 1 sample (1/531, 0.18% of samples)
Rouleau	This study			Pneumocystis jirovecii	PjDHFR			None	S183S		8		Francois D. Rouleau	Present in 1 sample (1/531, 0.18% of samples)
Rouleau	This study			Pneumocystis jirovecii	PjDHFR			None	S16L;A130A		8		Francois D. Rouleau	Present in 1 sample (1/531, 0.18% of samples)
Rouleau	This study			Pneumocystis jirovecii	PjDHFR			None	W180C		8		Francois D. Rouleau	Present in 1 sample (1/531, 0.18% of samples)

### Sheet: MTX
first author name	journal	year	pubmedid	species	gene or protein name	accession number for protein name	source (NCBI, uniprot, ensembl, etc)	drug	mutation (ex. E14D)	degree of evidence	MIC if provided or fold or any quantitative measure	curator	notes
Schweitzer	J Biol. Chem.	1989	2684985	Homo sapiens	hDHFR			Methotrexate	F31S	9		Francois D. Rouleau	F31S, little effect on steady state kinetics, 100 fold increase in dissociation to MTX. F31 and F34 reported in hydrophobic interactions with ligand. Both mutations confer resistance but have different effect on catalysis.
Schweitzer	J Biol. Chem.	1989	2684985	Homo sapiens	hDHFR			Methotrexate	F34S	9		Francois D. Rouleau	F34S, large decrease in steady state kinetics, 80 000 fold increase in dissociation to MTX. F31 and F34 reported in hydrophobic interactions with ligand. Both mutations confer resistance but have different effect on catalysis.
Thompson	Biochemistry	1991	1907850	Homo sapiens	hDHFR			Methotrexate	R70K	9		Francois D. Rouleau	pH dependent effect of this mutation on KD and Kcat
Blakley	Chemistry and Biology of Pteridines and Folates pp 473–479 (Book)	1993	8304162	Homo sapiens	hDHFR			Methotrexate	F31S	7		Francois D. Rouleau
Chunduru	J Biol. Chem.	1994	8144541	Homo sapiens	hDHFR			Methotrexate	F31A	9		Francois D. Rouleau
Chunduru	J Biol. Chem.	1994	8144541	Homo sapiens	hDHFR			Methotrexate	F31S	9		Francois D. Rouleau
Chunduru	J Biol. Chem.	1994	8144541	Homo sapiens	hDHFR			Methotrexate	F31L	-9		Francois D. Rouleau	Small to no effect on resistance
Chunduru	J Biol. Chem.	1994	8144541	Homo sapiens	hDHFR			Methotrexate	F31V	-9		Francois D. Rouleau	Small to no effect on resistance
Chunduru	J Biol. Chem.	1994	8144541	Homo sapiens	hDHFR			Methotrexate	F31T	-9		Francois D. Rouleau	Small to no effect on resistance
Volpato	J Mol. Biol.	2007	17868689	Homo sapiens	hDHFR			Methotrexate	F31P	9	110nM	Francois D. Rouleau
Volpato	J Mol. Biol.	2007	17868689	Homo sapiens	hDHFR			Methotrexate	F31G, Q35N	9	570nM	Francois D. Rouleau
Volpato	J Mol. Biol.	2007	17868689	Homo sapiens	hDHFR			Methotrexate	F31P, Q35N	9	470nM	Francois D. Rouleau
Volpato	J Mol. Biol.	2007	17868689	Homo sapiens	hDHFR			Methotrexate	F31P, Q35E	9	470nM	Francois D. Rouleau
Volpato	J Mol. Biol.	2007	17868689	Homo sapiens	hDHFR			Methotrexate	F31R, Q35E	9	3100nM	Francois D. Rouleau
Volpato	J Mol. Biol.	2007	17868689	Homo sapiens	hDHFR			Methotrexate	F31S, Q35E	9	930nM	Francois D. Rouleau
Volpato	J Mol. Biol.	2007	17868689	Homo sapiens	hDHFR			Methotrexate	F31R, F34A, Q35N	9	550nM	Francois D. Rouleau
Volpato	J Mol. Biol.	2007	17868689	Homo sapiens	hDHFR			Methotrexate	F31R, F34T, Q35S	9	4500nM	Francois D. Rouleau
Volpato	J Mol. Biol.	2007	17868689	Homo sapiens	hDHFR			Methotrexate	F31R, F34T, Q35R	9	3500nM	Francois D. Rouleau
Volpato	J Mol. Biol.	2007	17868689	Homo sapiens	hDHFR			Methotrexate	F31A, F34V, Q35H	9	4400nM	Francois D. Rouleau
Blakley	Chemistry and Biology of Pteridines and Folates pp 473–479 (Book)	1993	8304162	Mesocricetus auratus	HamsterDHFR			Methotrexate	L22F	7		Francois D. Rouleau
Blakley	Chemistry and Biology of Pteridines and Folates pp 473–479 (Book)	1993	8304162	Mus musculus	mDHFR			Methotrexate	L22R	7		Francois D. Rouleau
Blakley	Chemistry and Biology of Pteridines and Folates pp 473–479 (Book)	1993	8304162	Mus musculus	mDHFR			Methotrexate	F31W	7		Francois D. Rouleau
Thillet	J Biol. Chem.	1988	3045118	Mus musculus	mDHFR			Methotrexate	F34L	9		Francois D. Rouleau
Thillet	J Biol. Chem.	1988	3045118	Mus musculus	mDHFR			Methotrexate	V115P	9		Francois D. Rouleau
Thillet	J Biol. Chem.	1988	3045118	Mus musculus	mDHFR			Methotrexate	F31G	9		Francois D. Rouleau
Lewis	J Biol. Chem.	1995	7890613	Mus musculus	mDHFR			Methotrexate	L22R	9		Francois D. Rouleau	Multiple mutant has increased resistance
Dicker	PNAS	1993	8265628	Mus musculus	mDHFR			Methotrexate	G15W	8		Francois D. Rouleau

### Sheet: Degree_of_evidence
Evidence support code	Description
1	Mutation* created in the same species background and effect on resistance confirmed by measurement
2	Mutation created in the same gene but expressed in another species with potentially non endogenous level of expression
3	Effect of mutation quantified by Deep Mutational Scanning and bulk competition or similar approach such as random mutagenesis
4	Mutation identified by experimental evolution and high frequency of independent evolution suggests it causes resistance
5	Deletion of the gene causes resistance
6	Overexpression or duplication of the gene causes resistance
7	GWAS: significant association between mutation and resistance in population	CLINICAL
8	Mutation identified in a 'natural' strain that is resistant but with no specific validation beyond this point; considered as strong candidate mutation because of annotations or other indirect evidence
9	Mutation effect investigated in vitro
-1	Mutation tested but showed not to cause resistance; add comments if needed
	*nucleotide or amino acid substitution or indel in coding or regulatory region. Excludes duplication and deletions of entire genes
