## Supplementary table 3 for "Predicting antifolate resistance in the unculturable fungal pathogen *Pneumocystis jirovecii*"

### Sheet: Sheet1
Strains
Name	Genotype	Background	Ploidy	Mating type	Resistances	Description
PL0001	his3 ura3 met15 LEU2::GEM	BY4741	Halpoid	a	NAT	BY4741 transformed with pHES839 digested with PmeI. Strain was confirmed by PCR, but not sequenced. Strain is now LEU+.
AKD0679	his3 ura3 met15 LEU2::GEM, GAL1pr::Stuffer3(SH3)-NATMX	BY4741	Halpoid	a	NAT	Strain PL0001 in which GAL1/YBR020W was deleted with Stuffer3(SH3 project), NATMX
IGA130	his3 ura3 met15 LEU2::GEM, GAL1pr::DfrB1(R67)-NATMX	BY4741	Halpoid	a	NAT	Strain AKD0679 in which bacterial DHFR DFRB1(R67) has been integrated after Gal1prom
FDR001	his3 ura3 met15 LEU2::GEM, GAL1pr::DfrB1(R67)-NATMX dfr1::Stuffer3	BY4741	Halpoid	a	NAT	Strain IGA130 in which DFR1 was deleted first with HPHNT1 (stock in L37-8). Then HPHNT1 was attacked to be replace with Stuffer3 from SH3 project.
TS-DHFR 4AB8	his3 ura3 met15 KANMX-DFR1-TD	BY4741	Halpoid	a	G418	Strain where DFR1 gene is tagged with a temperature sensitive degron
TS-DHFR 4BB7	his3 ura3 met15 KANMX-DFR1-TD	BY4741	Halpoid	a	G418	Strain where DFR1 gene is tagged with a temperature sensitive degron
TS-DHFR 4CA8	his3 ura3 met15 KANMX-DFR1-TD	BY4741	Halpoid	a	G418	Strain where DFR1 gene is tagged with a temperature sensitive degron
TS-DHFR 4DA7	his3 ura3 met15 KANMX-DFR1-TD	BY4741	Halpoid	a	G418	Strain where DFR1 gene is tagged with a temperature sensitive degron
