## Supplementary table 4 for "Predicting antifolate resistance in the unculturable fungal pathogen *Pneumocystis jirovecii*"

### Sheet: Sheet1
Plasmids
Name	Backbone	Backbone origin	Insert	Selection	Insert origin	Ref
pAG416-GPD-ccdB	pAG416-GPD-ccdB	Susan Lindquist Lab: S cerevisiae Advanced Gateway Destination Vectors	Base pAG416-GPD-ccdB backbone (ccdB cassette)	URA3	x	Addgene plasmid # 14148
pAG416-GPD-PjDHFR	pAG416-GPD-ccdB	Susan Lindquist Lab: S cerevisiae Advanced Gateway Destination Vectors	P. jirovecii DHFR codon optimized for S. cerevisiae	URA3	Rouleau et al. 2024	Rouleau et al. 2024
pAG416-GPD-ScDHFR	pAG416-GPD-ccdB	Susan Lindquist Lab: S cerevisiae Advanced Gateway Destination Vectors	S. cerevisiae DHFR	URA3	Rouleau et al. 2024	Rouleau et al. 2024
pAG416-GPD-mDHFR	pAG416-GPD-ccdB	Susan Lindquist Lab: S cerevisiae Advanced Gateway Destination Vectors	MTX resistant mouse DHFR codon optimized for S. cerevisiae (L22F and F31S)	URA3	Rouleau et al. 2024	Rouleau et al. 2024
pCas-ScDFR1	pCas-Empty	Ryan et al. 2016	gRNA of interest	Hygromicin	Rouleau et al. 2024	Rouleau et al. 2024
pGEST-linker-fulllength-DHFR-HYG_B	pGEST		Full length mDHFR	Hygromicin	x	x
pAG416-GPD-PjDHFR-F1	pAG416-GPD-ccdB	Susan Lindquist Lab: S cerevisiae Advanced Gateway Destination Vectors	Pool of PjDHFR NNK single mutants from position 2 to 63	URA3	This study	This study
pAG416-GPD-PjDHFR-F2	pAG416-GPD-ccdB	Susan Lindquist Lab: S cerevisiae Advanced Gateway Destination Vectors	Pool of PjDHFR NNK single mutants from position 53 to 115	URA3	This study	This study
pAG416-GPD-PjDHFR-F3	pAG416-GPD-ccdB	Susan Lindquist Lab: S cerevisiae Advanced Gateway Destination Vectors	Pool of PjDHFR NNK single mutants from position 105 to 167	URA3	This study	This study
pAG416-GPD-PjDHFR-F4	pAG416-GPD-ccdB	Susan Lindquist Lab: S cerevisiae Advanced Gateway Destination Vectors	Pool of PjDHFR NNK single mutants from position 157 to 205	URA3	This study	This study

### Sheet: References
References for plasmids	Ref. Number
pCas-Empty	1	Ryan OW, Poddar S, Cate JHDD. Crispr–cas9 genome engineering in Saccharomyces cerevisiae cells. Cold Spring Harb Protoc. 2016;2016: 525–533.
