## Supplementary table 5 for "Predicting antifolate resistance in the unculturable fungal pathogen *Pneumocystis jirovecii*"

### Sheet: Sheet1
Oligos
Name	Sequence	Use_with	Description
289-E2	TCGTCGGCAGCGTCAGATGTGTATAAGAGACAGNNaacaccagaacttagtttcgacgg	315-E2	Oligo F to amplify fragment 1 and sequence using AVITII
315-E2	GTCTCGTGGGCTCGGAGATGTGTATAAGAGACAGNNTAATGGTCTAGAATGAGCTGGTAAAGA	289-E2	Oligo R to amplify fragment 1 and sequence using AVITII
315-B2	TCGTCGGCAGCGTCAGATGTGTATAAGAGACAGNNGGTCACCAGATCAACCGGTCAAATG	315-F2	Oligo F to amplify fragment 2 and sequence using AVITII
315-F2	GTCTCGTGGGCTCGGAGATGTGTATAAGAGACAGNNCGATAACGAAAACTCTGTTCAATTG	315-B2	Oligo R to amplify fragment 2 and sequence using AVITII
315-C2	TCGTCGGCAGCGTCAGATGTGTATAAGAGACAGNNATCTTTGGACGATGCCCTAGCCTTG	315-G2	Oligo F to amplify fragment 3 and sequence using AVITII
315-G2	GTCTCGTGGGCTCGGAGATGTGTATAAGAGACAGNNCGGAGTGATCTTGCTTTCTCCATGG	315-C2	Oligo R to amplify fragment 3 and sequence using AVITII
315-D2	TCGTCGGCAGCGTCAGATGTGTATAAGAGACAGNNCGAAGTTGACTGTGATGTCTTCTTC	289-B3	Oligo F to amplify fragment 4 and sequence using AVITII
289-B3	GTCTCGTGGGCTCGGAGATGTGTATAAGAGACAGNNtgactcgaggtcgacggtatcgat	315-D2	Oligo R to amplify fragment 4 and sequence using AVITII
254-C8	GCGATGATCTTGACCCATCC	O1-7	DFR1 oligo A to confirm presence of KanMX cassette in 5' of DFR1-TD
254-A7	ATTCATTCTATTGGGCAGTGGGCG	O4-35 or 254-B8	DFR1 oligo B to confirm fusion of DFR1 with TD cassette
254-B8	TCTTTGTGACAAGGATCATGCAGG	254-D8 or 254-A7	mDHFR oligo C to confirm fusion of DFR1 with TD cassette
254-D8	GAAAGAAAGATCGGACTCAGACAG	254-B8	DFR1 oligo D to fusion of DFR1 with TD cassette
O1-7	CTGCAGCGAGGAGCCGTAAT	254-C8	KanMX oligo B to confirm presence of KanMX cassette in 5' of DFR1-TD
O4-35	TGATTTTGATGACGAGCGTAAT	254-A7	KanMX oligo C to confirm presence of KanMX cassette in 5' of DFR1-TD
315-D1	GCAGAAAGTAGGTACATTATTACGAGA	315-H1	Oligo F to amplify DHFRs from clinical samples
315-H1	AAGCTTGCTTCAAACCTTGTGTAACGCG	315-D1	Oligo R to amplify DHFRs from clinical samples
RCP-Fragment1_F_PS1	CCATACGAGCACATTACGGtctacggacaatcggtgtgctttg	Apropriate R depending on your indexing strategy	Clinical_PjDHFR_Frag1_PS1_F To conduct RCP-PCR on clinical DHFR for INSPQ project. Sequence using MiSeq PE300
RCP-Fragment1_F_PS3	TAACTTACGGAGTCGCTCTACGtctacggacaatcggtgtgctttg	Apropriate R depending on your indexing strategy	Clinical_PjDHFR_Frag1_PS3_F To conduct RCP-PCR on clinical DHFR for INSPQ project. Sequence using MiSeq PE300
RCP-Fragment1_R_PS1	CTTGACTGAGCGACTGAGGccacctctaaaacgattcaacttttgc	Apropriate F depending on your indexing strategy	Clinical_PjDHFR_Frag1_PS2_R To conduct RCP-PCR on clinical DHFR for INSPQ project. Sequence using MiSeq PE300
RCP-Fragment1_R_PS3	GGATGGGATTCTTTAGGTCCTGccacctctaaaacgattcaacttttgc	Apropriate F depending on your indexing strategy	Clinical_PjDHFR_Frag1_PS4_R To conduct RCP-PCR on clinical DHFR for INSPQ project. Sequence using MiSeq PE300
RCP-Fragment2_F_PS1	CCATACGAGCACATTACGGcctgctcattctaggcctcttaagaatcg	Apropriate R depending on your indexing strategy	Clinical_PjDHFR_Frag2_PS1_F To conduct RCP-PCR on clinical DHFR for INSPQ project. Sequence using MiSeq PE300
RCP-Fragment2_F_PS3	TAACTTACGGAGTCGCTCTACGcctgctcattctaggcctcttaagaatcg	Apropriate R depending on your indexing strategy	Clinical_PjDHFR_Frag2_PS3_F To conduct RCP-PCR on clinical DHFR for INSPQ project. Sequence using MiSeq PE300
RCP-Fragment2_R_PS1	CTTGACTGAGCGACTGAGGctccgaaaatcaatagggaaaaatacatcacagt	Apropriate F depending on your indexing strategy	Clinical_PjDHFR_Frag2_PS2_R To conduct RCP-PCR on clinical DHFR for INSPQ project. Sequence using MiSeq PE300
RCP-Fragment2_R_PS3	GGATGGGATTCTTTAGGTCCTGctccgaaaatcaatagggaaaaatacatcacagt	Apropriate F depending on your indexing strategy	Clinical_PjDHFR_Frag2_PS4_R To conduct RCP-PCR on clinical DHFR for INSPQ project. Sequence using MiSeq PE300
RCP-Fragment3_F_PS1	CCATACGAGCACATTACGGgttataggtggtggagagttgtataagg	Apropriate R depending on your indexing strategy	Clinical_PjDHFR_Frag3_PS1_F To conduct RCP-PCR on clinical DHFR for INSPQ project. Sequence using MiSeq PE300
RCP-Fragment3_F_PS3	TAACTTACGGAGTCGCTCTACGgttataggtggtggagagttgtataagg	Apropriate R depending on your indexing strategy	Clinical_PjDHFR_Frag3_PS3_F To conduct RCP-PCR on clinical DHFR for INSPQ project. Sequence using MiSeq PE300
RCP-Fragment3_R_PS1	CTTGACTGAGCGACTGAGGcgcgtttaagaatactttctaaaatttc	Apropriate F depending on your indexing strategy	Clinical_PjDHFR_Frag3_PS2_R To conduct RCP-PCR on clinical DHFR for INSPQ project. Sequence using MiSeq PE300
RCP-Fragment3_R_PS3	GGATGGGATTCTTTAGGTCCTGcgcgtttaagaatactttctaaaatttc	Apropriate F depending on your indexing strategy	Clinical_PjDHFR_Frag3_PS4_R To conduct RCP-PCR on clinical DHFR for INSPQ project. Sequence using MiSeq PE300
F_Row_PS1+Index1+PS3	CCATACGAGCACATTACGGcaagtgttcTAACTTACGGAGTCGCTCTACG	Apropriate R depending on your indexing strategy	F_Row_PS1+Index1+PS3. Modified Row primers to do alternated RCP for PjDHFR project
F_Row_PS1+Index2+PS3	CCATACGAGCACATTACGGaggacattcTAACTTACGGAGTCGCTCTACG	Apropriate R depending on your indexing strategy	F_Row_PS1+Index2+PS3. Modified Row primers to do alternated RCP for PjDHFR project
F_Row_PS1+Index3+PS3	CCATACGAGCACATTACGGcactaatggTAACTTACGGAGTCGCTCTACG	Apropriate R depending on your indexing strategy	F_Row_PS1+Index3+PS3. Modified Row primers to do alternated RCP for PjDHFR project
F_Row_PS1+Index4+PS3	CCATACGAGCACATTACGGagcctgatgTAACTTACGGAGTCGCTCTACG	Apropriate R depending on your indexing strategy	F_Row_PS1+Index4+PS3. Modified Row primers to do alternated RCP for PjDHFR project
F_Row_PS1+Index5+PS3	CCATACGAGCACATTACGGttacgctaaTAACTTACGGAGTCGCTCTACG	Apropriate R depending on your indexing strategy	F_Row_PS1+Index5+PS3. Modified Row primers to do alternated RCP for PjDHFR project
F_Row_PS1+Index6+PS3	CCATACGAGCACATTACGGactctccgtTAACTTACGGAGTCGCTCTACG	Apropriate R depending on your indexing strategy	F_Row_PS1+Index6+PS3. Modified Row primers to do alternated RCP for PjDHFR project
F_Row_PS1+Index7+PS3	CCATACGAGCACATTACGGgtcgatgcaTAACTTACGGAGTCGCTCTACG	Apropriate R depending on your indexing strategy	F_Row_PS1+Index7+PS3. Modified Row primers to do alternated RCP for PjDHFR project
F_Row_PS1+Index8+PS3	CCATACGAGCACATTACGGacgggaattTAACTTACGGAGTCGCTCTACG	Apropriate R depending on your indexing strategy	F_Row_PS1+Index8+PS3. Modified Row primers to do alternated RCP for PjDHFR project
F_Row_PS3+Index1+PS1	TAACTTACGGAGTCGCTCTACGCAAGTGTTCCCATACGAGCACATTACGGG	Apropriate R depending on your indexing strategy	F_Row_PS3+Index1+PS1. Classic Row primers to do alternated RCP for PjDHFR project
F_Row_PS3+Index2+PS1	TAACTTACGGAGTCGCTCTACGAGGACATTCCCATACGAGCACATTACGGG	Apropriate R depending on your indexing strategy	F_Row_PS3+Index2+PS1. Classic Row primers to do alternated RCP for PjDHFR project
F_Row_PS3+Index3+PS1	TAACTTACGGAGTCGCTCTACGCACTAATGGCCATACGAGCACATTACGGG	Apropriate R depending on your indexing strategy	F_Row_PS3+Index3+PS1. Classic Row primers to do alternated RCP for PjDHFR project
F_Row_PS3+Index4+PS1	TAACTTACGGAGTCGCTCTACGAGCCTGATGCCATACGAGCACATTACGGG	Apropriate R depending on your indexing strategy	F_Row_PS3+Index4+PS1. Classic Row primers to do alternated RCP for PjDHFR project
F_Row_PS3+Index5+PS1	TAACTTACGGAGTCGCTCTACGTTACGCTAACCATACGAGCACATTACGGG	Apropriate R depending on your indexing strategy	F_Row_PS3+Index5+PS1. Classic Row primers to do alternated RCP for PjDHFR project
F_Row_PS3+Index6+PS1	TAACTTACGGAGTCGCTCTACGACTCTCCGTCCATACGAGCACATTACGGG	Apropriate R depending on your indexing strategy	F_Row_PS3+Index6+PS1. Classic Row primers to do alternated RCP for PjDHFR project
F_Row_PS3+Index7+PS1	TAACTTACGGAGTCGCTCTACGGTCGATGCACCATACGAGCACATTACGGG	Apropriate R depending on your indexing strategy	F_Row_PS3+Index7+PS1. Classic Row primers to do alternated RCP for PjDHFR project
F_Row_PS3+Index8+PS1	TAACTTACGGAGTCGCTCTACGACGGGAATTCCATACGAGCACATTACGGG	Apropriate R depending on your indexing strategy	F_Row_PS3+Index8+PS1. Classic Row primers to do alternated RCP for PjDHFR project
R_Col_PS2+Index1+PS4	CTTGACTGAGCGACTGAGGcaagtgttcGGATGGGATTCTTTAGGTCCTG	Apropriate F depending on your indexing strategy	R_Col_PS2+Index1+PS4. Modified Col primers to do alternated RCP for PjDHFR project
R_Col_PS2+Index2+PS4	CTTGACTGAGCGACTGAGGaggacattcGGATGGGATTCTTTAGGTCCTG	Apropriate F depending on your indexing strategy	R_Col_PS2+Index2+PS4. Modified Col primers to do alternated RCP for PjDHFR project
R_Col_PS2+Index3+PS4	CTTGACTGAGCGACTGAGGcactaatggGGATGGGATTCTTTAGGTCCTG	Apropriate F depending on your indexing strategy	R_Col_PS2+Index3+PS4. Modified Col primers to do alternated RCP for PjDHFR project
R_Col_PS2+Index4+PS4	CTTGACTGAGCGACTGAGGagcctgatgGGATGGGATTCTTTAGGTCCTG	Apropriate F depending on your indexing strategy	R_Col_PS2+Index4+PS4. Modified Col primers to do alternated RCP for PjDHFR project
R_Col_PS2+Index5+PS4	CTTGACTGAGCGACTGAGGttacgctaaGGATGGGATTCTTTAGGTCCTG	Apropriate F depending on your indexing strategy	R_Col_PS2+Index5+PS4. Modified Col primers to do alternated RCP for PjDHFR project
R_Col_PS2+Index6+PS4	CTTGACTGAGCGACTGAGGactctccgtGGATGGGATTCTTTAGGTCCTG	Apropriate F depending on your indexing strategy	R_Col_PS2+Index6+PS4. Modified Col primers to do alternated RCP for PjDHFR project
R_Col_PS2+Index7+PS4	CTTGACTGAGCGACTGAGGgtcgatgcaGGATGGGATTCTTTAGGTCCTG	Apropriate F depending on your indexing strategy	R_Col_PS2+Index7+PS4. Modified Col primers to do alternated RCP for PjDHFR project
R_Col_PS2+Index8+PS4	CTTGACTGAGCGACTGAGGacgggaattGGATGGGATTCTTTAGGTCCTG	Apropriate F depending on your indexing strategy	R_Col_PS2+Index8+PS4. Modified Col primers to do alternated RCP for PjDHFR project
R_Col_PS2+Index9+PS4	CTTGACTGAGCGACTGAGGcgcgcccagGGATGGGATTCTTTAGGTCCTG	Apropriate F depending on your indexing strategy	R_Col_PS2+Index9+PS4. Modified Col primers to do alternated RCP for PjDHFR project
R_Col_PS2+Index10+PS4	CTTGACTGAGCGACTGAGGactagtttgGGATGGGATTCTTTAGGTCCTG	Apropriate F depending on your indexing strategy	R_Col_PS2+Index10+PS4. Modified Col primers to do alternated RCP for PjDHFR project
R_Col_PS2+Index11+PS4	CTTGACTGAGCGACTGAGGagtattacaGGATGGGATTCTTTAGGTCCTG	Apropriate F depending on your indexing strategy	R_Col_PS2+Index11+PS4. Modified Col primers to do alternated RCP for PjDHFR project
R_Col_PS4+Index1+PS2	GGATGGGATTCTTTAGGTCCTGCAAGTGTTCCTTGACTGAGCGACTGAGG	Apropriate F depending on your indexing strategy	R_Col_PS4+Index1+PS2. Classical Col primers to do alternated RCP for PjDHFR project
R_Col_PS4+Index2+PS2	GGATGGGATTCTTTAGGTCCTGAGGACATTCCTTGACTGAGCGACTGAGG	Apropriate F depending on your indexing strategy	R_Col_PS4+Index2+PS2. Classical Col primers to do alternated RCP for PjDHFR project
R_Col_PS4+Index3+PS2	GGATGGGATTCTTTAGGTCCTGCACTAATGGCTTGACTGAGCGACTGAGG	Apropriate F depending on your indexing strategy	R_Col_PS4+Index3+PS2. Classical Col primers to do alternated RCP for PjDHFR project
R_Col_PS4+Index4+PS2	GGATGGGATTCTTTAGGTCCTGAGCCTGATGCTTGACTGAGCGACTGAGG	Apropriate F depending on your indexing strategy	R_Col_PS4+Index4+PS2. Classical Col primers to do alternated RCP for PjDHFR project
R_Col_PS4+Index5+PS2	GGATGGGATTCTTTAGGTCCTGTTACGCTAACTTGACTGAGCGACTGAGG	Apropriate F depending on your indexing strategy	R_Col_PS4+Index5+PS2. Classical Col primers to do alternated RCP for PjDHFR project
R_Col_PS4+Index6+PS2	GGATGGGATTCTTTAGGTCCTGACTCTCCGTCTTGACTGAGCGACTGAGG	Apropriate F depending on your indexing strategy	R_Col_PS4+Index6+PS2. Classical Col primers to do alternated RCP for PjDHFR project
R_Col_PS4+Index7+PS2	GGATGGGATTCTTTAGGTCCTGGTCGATGCACTTGACTGAGCGACTGAGG	Apropriate F depending on your indexing strategy	R_Col_PS4+Index7+PS2. Classical Col primers to do alternated RCP for PjDHFR project
R_Col_PS4+Index8+PS2	GGATGGGATTCTTTAGGTCCTGACGGGAATTCTTGACTGAGCGACTGAGG	Apropriate F depending on your indexing strategy	R_Col_PS4+Index8+PS2. Classical Col primers to do alternated RCP for PjDHFR project
R_Col_PS4+Index9+PS2	GGATGGGATTCTTTAGGTCCTGCGCGCCCAGCTTGACTGAGCGACTGAGG	Apropriate F depending on your indexing strategy	R_Col_PS4+Index9+PS2. Classical Col primers to do alternated RCP for PjDHFR project
R_Col_PS4+Index10+PS2	GGATGGGATTCTTTAGGTCCTGACTAGTTTGCTTGACTGAGCGACTGAGG	Apropriate F depending on your indexing strategy	R_Col_PS4+Index10+PS2. Classical Col primers to do alternated RCP for PjDHFR project
R_Col_PS4+Index12+PS2	GGATGGGATTCTTTAGGTCCTGAGGTTGGGTCTTGACTGAGCGACTGAGG	Apropriate F depending on your indexing strategy	R_Col_PS4+Index12+PS2. Classical Col primers to do alternated RCP for PjDHFR project
R_Col_PS4+Index13+PS2	GGATGGGATTCTTTAGGTCCTGGTGAACCGACTTGACTGAGCGACTGAGG	Apropriate F depending on your indexing strategy	R_Col_PS4+Index13+PS2. Classical Col primers to do alternated RCP for PjDHFR project
R_Col_PS2+Index12+PS4	CTTGACTGAGCGACTGAGGaggttgggtGGATGGGATTCTTTAGGTCCTG	Apropriate F depending on your indexing strategy	R_Col_PS2+Index12+PS4. Modified Col primers to do alternated RCP for PjDHFR project
Plate_F_Index1_PS1	AATGATACGGCGACCACCGAGATCTACACTCTTTCCCTACACGACGCTCTTCCGATCTNNNNNCAAGTGTTCCCATACGAGCACATTACGG	Apropriate R depending on your indexing strategy	Plate_F_Index1_PS1. Modified plate primers for alternated RCP for sequencing clinical PjDHFRs
Plate_R_Index1_PS2	CAAGCAGAAGACGGCATACGAGATCGGTCTCGGCATTCCTGCTGAACCGCTCTTCCGATCTNNNNNCAAGTGTTCCTTGACTGAGCGACTGAGG	Apropriate F depending on your indexing strategy	Plate_R_Index1_PS2. Modified plate primers for alternated RCP for sequencing clinical PjDHFRs
Plate_F_Index9_PS1	AATGATACGGCGACCACCGAGATCTACACTCTTTCCCTACACGACGCTCTTCCGATCTNNNNNCGCGCCCAGCCATACGAGCACATTACGG	Apropriate R depending on your indexing strategy	Plate_F_Index9_PS1. Modified plate primers for alternated RCP for sequencing clinical PjDHFRs
Plate_R_Index9_PS2	CAAGCAGAAGACGGCATACGAGATCGGTCTCGGCATTCCTGCTGAACCGCTCTTCCGATCTNNNNNCGCGCCCAGCTTGACTGAGCGACTGAGG	Apropriate F depending on your indexing strategy	Plate_R_Index9_PS2. Modified plate primers for alternated RCP for sequencing clinical PjDHFRs
Plate_F_Index13_PS1	AATGATACGGCGACCACCGAGATCTACACTCTTTCCCTACACGACGCTCTTCCGATCTNNNNNGTGAACCGACCATACGAGCACATTACGG	Apropriate R depending on your indexing strategy	Plate_F_Index13_PS1. Modified plate primers for alternated RCP for sequencing clinical PjDHFRs
Plate_R_Index13_PS2	CAAGCAGAAGACGGCATACGAGATCGGTCTCGGCATTCCTGCTGAACCGCTCTTCCGATCTNNNNNGTGAACCGACTTGACTGAGCGACTGAGG	Apropriate F depending on your indexing strategy	Plate_R_Index13_PS2. Modified plate primers for alternated RCP for sequencing clinical PjDHFRs
Plate_F_Index14_PS1	AATGATACGGCGACCACCGAGATCTACACTCTTTCCCTACACGACGCTCTTCCGATCTNNNNNGCACAAAACCCATACGAGCACATTACGG	Apropriate R depending on your indexing strategy	Plate_F_Index14_PS1. Modified plate primers for alternated RCP for sequencing clinical PjDHFRs
Plate_R_Index14_PS2	CAAGCAGAAGACGGCATACGAGATCGGTCTCGGCATTCCTGCTGAACCGCTCTTCCGATCTNNNNNGCACAAAACCTTGACTGAGCGACTGAGG	Apropriate F depending on your indexing strategy	Plate_R_Index14_PS2. Modified plate primers for alternated RCP for sequencing clinical PjDHFRs
Plate_F_Index1_PS3	AATGATACGGCGACCACCGAGATCTACACTCTTTCCCTACACGACGCTCTTCCGATCTNNNNNTAACTTACGGAGTCGCTCTACG	Apropriate R depending on your indexing strategy	Plate_F_Index1_PS3. Classicl plate primers for alternated RCP for sequencing clinical PjDHFRs
Plate_R_Index1_PS4	CAAGCAGAAGACGGCATACGAGATCGGTCTCGGCATTCCTGCTGAACCGCTCTTCCGATCTNNNNNGGATGGGATTCTTTAGGTCCTG	Apropriate F depending on your indexing strategy	Plate_R_Index1_PS4. Classicl plate primers for alternated RCP for sequencing clinical PjDHFRs
Plate_F_Index9_PS3	AATGATACGGCGACCACCGAGATCTACACTCTTTCCCTACACGACGCTCTTCCGATCTNNNNNTAACTTACGGAGTCGCTCTACG	Apropriate R depending on your indexing strategy	Plate_F_Index9_PS3. Classical plate primers for alternated RCP for sequencing clinical PjDHFRs
Plate_R_Index9_PS4	CAAGCAGAAGACGGCATACGAGATCGGTCTCGGCATTCCTGCTGAACCGCTCTTCCGATCTNNNNNGGATGGGATTCTTTAGGTCCTG	Apropriate F depending on your indexing strategy	Plate_R_Index9_PS4. Classical plate primers for alternated RCP for sequencing clinical PjDHFRs
Plate_F_Index13_PS3	AATGATACGGCGACCACCGAGATCTACACTCTTTCCCTACACGACGCTCTTCCGATCTNNNNNTAACTTACGGAGTCGCTCTACG	Apropriate R depending on your indexing strategy	Plate_F_Index13_PS3. Classical plate primers for alternated RCP for sequencing clinical PjDHFRs
Plate_R_Index13_PS4	CAAGCAGAAGACGGCATACGAGATCGGTCTCGGCATTCCTGCTGAACCGCTCTTCCGATCTNNNNNGGATGGGATTCTTTAGGTCCTG	Apropriate F depending on your indexing strategy	Plate_R_Index13_PS4. Classical plate primers for alternated RCP for sequencing clinical PjDHFRs
Plate_F_Index14_PS3	AATGATACGGCGACCACCGAGATCTACACTCTTTCCCTACACGACGCTCTTCCGATCTNNNNNTAACTTACGGAGTCGCTCTACG	Apropriate R depending on your indexing strategy	Plate_F_Index14_PS3. Classical plate primers for alternated RCP for sequencing clinical PjDHFRs
Plate_R_Index14_PS4	CAAGCAGAAGACGGCATACGAGATCGGTCTCGGCATTCCTGCTGAACCGCTCTTCCGATCTNNNNNGGATGGGATTCTTTAGGTCCTG	Apropriate F depending on your indexing strategy	Plate_R_Index14_PS4. Classical plate primers for alternated RCP for sequencing clinical PjDHFRs
