## Supplementary table 6 for "Predicting antifolate resistance in the unculturable fungal pathogen *Pneumocystis jirovecii*"

### Sheet: Sheet1
Media
	YPD
	Ingredient	Quantity for 1L	Final concentration
	Yeast extract	10g	0.01
	Tryptone+B5:B9	20g	0.02
	Glucose	20g	0.02
	Agar	20g	0.02
	Synthetic (Sc)
	Ingredient	Quantity for 1L	Final concentration
	Yeast nitrogen base without amino acids, without ammonium sulfate	1.74g	0.00174
	Glucose	20g	0.02
	Drop-out mix	*	*
	Nitrogen source	**	**
	Monosodium glutamate	1g	0.001
*Depends on the dropout
**Depends on the nitrogen source
