## Supplementary table 7 for "Predicting antifolate resistance in the unculturable fungal pathogen *Pneumocystis jirovecii*"

### Sheet: Sheet1
PCR mix and cycles
BioShop Taq DNA Polymerase	Component	Amount (uL)			Cycle
					Temperature (°C)	Time (s)	Repeats
	Molecular grade H20	17.35			94	180
	Provided buffer (5x)	5			94	30	35x
	Oligo F (10uM)	0.5			54	15
	Oligo R (10uM)	0.5			72	60s/kb
	dNTP mix	0.5			72	180
	Enzyme	0.15			4	hold
	Template (15ng/uL)	1
	Total volume	25
KAPA HiFi hotstart DNA polymerase	Component	Amount (uL)			Cycle
					Temperature (°C)	Time (s)	Repeats
	Molecular grade H20	16.25			94	180
	Provided buffer (5x)	5			94	30	30x
	Oligo F (10uM)	0.75			60	15
	Oligo R (10uM)	0.75			72	30s/kb
	dNTP mix	0.75			72	180
	Enzyme	0.5			4	hold
	Template (15ng/uL)	1
	Total volume	25
Library amplification for AVITII
KAPA HiFi hotstart DNA polymerase	Component	Amount (uL)			Cycle
					Temperature (°C)	Time (s)	Repeats
	Molecular grade H20	16.25			98	180
	Provided buffer (5x)	5			98	30	18x
	Oligo F (10uM)	0.75			61	15
	Oligo R (10uM)	0.75			72	35
	dNTP mix	0.75			72	180
	Enzyme	0.5			4	hold
	Template (15ng/uL)	1
	Total volume	25
					Nb of reactions
Clinical PjDHFR for amplicon seq				n =	390
BioShop Taq DNA Polymerase
	Volume 1x (uL)	Volume nx (uL)			Cycle
Molecular grade H20	13.35	5206.5			Temperature (°C)	Time (s)	Repeats
Provided buffer (5x)	5	1950			94	180
Oligo F (10uM)	0.5	195			94	30	65x
Oligo R (10uM)	0.5	195			54	15
dNTP mix	0.5	195			72	60s/kb
Enzyme	0.15	58.5			72	180
Template (15ng/uL)	5	-			4	hold
Total volume	25	7800
					Nb of reactions	Nb rxn per row	Nb rxn per col
RCP-PCR for MiSeq				n =	1050	260	175
BioShop Taq DNA Polymerase
	Cocentration	Volume 1x (uL)	Volume for frag		Volume for row (uL)	Volume for col (uL)
H20 biomol	-	13.35	3504.38		867.75	584.062			Cycle
Buffer	5x	5	1312.5		325	218.75			Temperature (°C)	Time (s)	Repeats
dNTPs	10mM	0.5	131.25		32.5	21.875			94	180
Oligos F	10uM	0.5	131.25		-	-			94	30	25x
Oligo R	10uM	0.5	131.25	32.5	-	-			54	15
Taq	5 U/mL	0.15	39.375		9.75	6.5625			72	60s/kb
Template	-	5	-		-	-			72	180
Total		25	5250		1235	831.25			4	hold

### Sheet: RCP-PCR_indexing
				PS4-Index1-PS2	PS2-Index2-PS4	PS4-Index3-PS2	PS2-Index4-PS4	PS4-Index5-PS2	PS2-Index6-PS4	PS4-Index7-PS2	PS2-Index8-PS4	PS4-Index9-PS2	PS2-Index10-PS4	PS4-Index11-PS2	PS2-Index12-PS4					PS4-Index1-PS2	PS2-Index2-PS4	PS4-Index3-PS2	PS2-Index4-PS4	PS4-Index5-PS2	PS2-Index6-PS4	PS4-Index7-PS2	PS2-Index8-PS4	PS4-Index9-PS2	PS2-Index10-PS4	PS4-Index11-PS2	PS2-Index12-PS4
				1	2	3	4	5	6	7	8	9	10	11	12					1	2	3	4	5	6	7	8	9	10	11	12
		PS3-Index1-PS1	A	PS3-Index1-PS1/PS4-Index1-PS2	PS3-Index1-PS1/PS2-Index2-PS4	PS3-Index1-PS1/PS4-Index3-PS2	PS3-Index1-PS1/PS2-Index4-PS4	PS3-Index1-PS1/PS4-Index5-PS2	PS3-Index1-PS1/PS2-Index6-PS4	PS3-Index1-PS1/PS4-Index7-PS2	PS3-Index1-PS1/PS2-Index8-PS4	PS3-Index1-PS1/PS4-Index9-PS2	PS3-Index1-PS1/PS2-Index10-PS4	PS3-Index1-PS1/PS4-Index11-PS2	PS3-Index1-PS1/PS2-Index12-PS4			PS1-Index1-PS3	A	PS1-Index1-PS3/PS4-Index1-PS2	PS1-Index1-PS3/PS2-Index2-PS4	PS1-Index1-PS3/PS4-Index3-PS2	PS1-Index1-PS3/PS2-Index4-PS4	PS1-Index1-PS3/PS4-Index5-PS2	PS1-Index1-PS3/PS2-Index6-PS4	PS1-Index1-PS3/PS4-Index7-PS2	PS1-Index1-PS3/PS2-Index8-PS4	PS1-Index1-PS3/PS4-Index9-PS2	PS1-Index1-PS3/PS2-Index10-PS4	PS1-Index1-PS3/PS4-Index11-PS2	PS1-Index1-PS3/PS2-Index12-PS4
		PS1-Index2-PS3	B	PS1-Index2-PS3/PS4-Index1-PS2	PS1-Index2-PS3/PS2-Index2-PS4	PS1-Index2-PS3/PS4-Index3-PS2	PS1-Index2-PS3/PS2-Index4-PS4	PS1-Index2-PS3/PS4-Index5-PS2	PS1-Index2-PS3/PS2-Index6-PS4	PS1-Index2-PS3/PS4-Index7-PS2	PS1-Index2-PS3/PS2-Index8-PS4	PS1-Index2-PS3/PS4-Index9-PS2	PS1-Index2-PS3/PS2-Index10-PS4	PS1-Index2-PS3/PS4-Index11-PS2	PS1-Index2-PS3/PS2-Index12-PS4			PS3-Index2-PS1	B	PS3-Index2-PS1/PS4-Index1-PS2	PS3-Index2-PS1/PS2-Index2-PS4	PS3-Index2-PS1/PS4-Index3-PS2	PS3-Index2-PS1/PS2-Index4-PS4	PS3-Index2-PS1/PS4-Index5-PS2	PS3-Index2-PS1/PS2-Index6-PS4	PS3-Index2-PS1/PS4-Index7-PS2	PS3-Index2-PS1/PS2-Index8-PS4	PS3-Index2-PS1/PS4-Index9-PS2	PS3-Index2-PS1/PS2-Index10-PS4	PS3-Index2-PS1/PS4-Index11-PS2	PS3-Index2-PS1/PS2-Index12-PS4
		PS3-Index3-PS1	C	PS3-Index3-PS1/PS4-Index1-PS2	PS3-Index3-PS1/PS2-Index2-PS4	PS3-Index3-PS1/PS4-Index3-PS2	PS3-Index3-PS1/PS2-Index4-PS4	PS3-Index3-PS1/PS4-Index5-PS2	PS3-Index3-PS1/PS2-Index6-PS4	PS3-Index3-PS1/PS4-Index7-PS2	PS3-Index3-PS1/PS2-Index8-PS4	PS3-Index3-PS1/PS4-Index9-PS2	PS3-Index3-PS1/PS2-Index10-PS4	PS3-Index3-PS1/PS4-Index11-PS2	PS3-Index3-PS1/PS2-Index12-PS4			PS1-Index3-PS3	C	PS1-Index3-PS3/PS4-Index1-PS2	PS1-Index3-PS3/PS2-Index2-PS4	PS1-Index3-PS3/PS4-Index3-PS2	PS1-Index3-PS3/PS2-Index4-PS4	PS1-Index3-PS3/PS4-Index5-PS2	PS1-Index3-PS3/PS2-Index6-PS4	PS1-Index3-PS3/PS4-Index7-PS2	PS1-Index3-PS3/PS2-Index8-PS4	PS1-Index3-PS3/PS4-Index9-PS2	PS1-Index3-PS3/PS2-Index10-PS4	PS1-Index3-PS3/PS4-Index11-PS2	PS1-Index3-PS3/PS2-Index12-PS4
		PS1-Index4-PS3	E	PS1-Index4-PS3/PS4-Index1-PS2	PS1-Index4-PS3/PS2-Index2-PS4	PS1-Index4-PS3/PS4-Index3-PS2	PS1-Index4-PS3/PS2-Index4-PS4	PS1-Index4-PS3/PS4-Index5-PS2	PS1-Index4-PS3/PS2-Index6-PS4	PS1-Index4-PS3/PS4-Index7-PS2	PS1-Index4-PS3/PS2-Index8-PS4	PS1-Index4-PS3/PS4-Index9-PS2	PS1-Index4-PS3/PS2-Index10-PS4	PS1-Index4-PS3/PS4-Index11-PS2	PS1-Index4-PS3/PS2-Index12-PS4			PS3-Index4-PS1	E	PS3-Index4-PS1/PS4-Index1-PS2	PS3-Index4-PS1/PS2-Index2-PS4	PS3-Index4-PS1/PS4-Index3-PS2	PS3-Index4-PS1/PS2-Index4-PS4	PS3-Index4-PS1/PS4-Index5-PS2	PS3-Index4-PS1/PS2-Index6-PS4	PS3-Index4-PS1/PS4-Index7-PS2	PS3-Index4-PS1/PS2-Index8-PS4	PS3-Index4-PS1/PS4-Index9-PS2	PS3-Index4-PS1/PS2-Index10-PS4	PS3-Index4-PS1/PS4-Index11-PS2	PS3-Index4-PS1/PS2-Index12-PS4
		PS3-Index5-PS1	D	PS3-Index5-PS1/PS4-Index1-PS2	PS3-Index5-PS1/PS2-Index2-PS4	PS3-Index5-PS1/PS4-Index3-PS2	PS3-Index5-PS1/PS2-Index4-PS4	PS3-Index5-PS1/PS4-Index5-PS2	PS3-Index5-PS1/PS2-Index6-PS4	PS3-Index5-PS1/PS4-Index7-PS2	PS3-Index5-PS1/PS2-Index8-PS4	PS3-Index5-PS1/PS4-Index9-PS2	PS3-Index5-PS1/PS2-Index10-PS4	PS3-Index5-PS1/PS4-Index11-PS2	PS3-Index5-PS1/PS2-Index12-PS4			PS1-Index5-PS3	D	PS1-Index5-PS3/PS4-Index1-PS2	PS1-Index5-PS3/PS2-Index2-PS4	PS1-Index5-PS3/PS4-Index3-PS2	PS1-Index5-PS3/PS2-Index4-PS4	PS1-Index5-PS3/PS4-Index5-PS2	PS1-Index5-PS3/PS2-Index6-PS4	PS1-Index5-PS3/PS4-Index7-PS2	PS1-Index5-PS3/PS2-Index8-PS4	PS1-Index5-PS3/PS4-Index9-PS2	PS1-Index5-PS3/PS2-Index10-PS4	PS1-Index5-PS3/PS4-Index11-PS2	PS1-Index5-PS3/PS2-Index12-PS4
		PS1-Index6-PS3	F	PS1-Index6-PS3/PS4-Index1-PS2	PS1-Index6-PS3/PS2-Index2-PS4	PS1-Index6-PS3/PS4-Index3-PS2	PS1-Index6-PS3/PS2-Index4-PS4	PS1-Index6-PS3/PS4-Index5-PS2	PS1-Index6-PS3/PS2-Index6-PS4	PS1-Index6-PS3/PS4-Index7-PS2	PS1-Index6-PS3/PS2-Index8-PS4	PS1-Index6-PS3/PS4-Index9-PS2	PS1-Index6-PS3/PS2-Index10-PS4	PS1-Index6-PS3/PS4-Index11-PS2	PS1-Index6-PS3/PS2-Index12-PS4			PS3-Index6-PS1	F	PS3-Index6-PS1/PS4-Index1-PS2	PS3-Index6-PS1/PS2-Index2-PS4	PS3-Index6-PS1/PS4-Index3-PS2	PS3-Index6-PS1/PS2-Index4-PS4	PS3-Index6-PS1/PS4-Index5-PS2	PS3-Index6-PS1/PS2-Index6-PS4	PS3-Index6-PS1/PS4-Index7-PS2	PS3-Index6-PS1/PS2-Index8-PS4	PS3-Index6-PS1/PS4-Index9-PS2	PS3-Index6-PS1/PS2-Index10-PS4	PS3-Index6-PS1/PS4-Index11-PS2	PS3-Index6-PS1/PS2-Index12-PS4
		PS3-Index7-PS1	G	PS3-Index7-PS1/PS4-Index1-PS2	PS3-Index7-PS1/PS2-Index2-PS4	PS3-Index7-PS1/PS4-Index3-PS2	PS3-Index7-PS1/PS2-Index4-PS4	PS3-Index7-PS1/PS4-Index5-PS2	PS3-Index7-PS1/PS2-Index6-PS4	PS3-Index7-PS1/PS4-Index7-PS2	PS3-Index7-PS1/PS2-Index8-PS4	PS3-Index7-PS1/PS4-Index9-PS2	PS3-Index7-PS1/PS2-Index10-PS4	PS3-Index7-PS1/PS4-Index11-PS2	PS3-Index7-PS1/PS2-Index12-PS4			PS1-Index7-PS3	G	PS1-Index7-PS3/PS4-Index1-PS2	PS1-Index7-PS3/PS2-Index2-PS4	PS1-Index7-PS3/PS4-Index3-PS2	PS1-Index7-PS3/PS2-Index4-PS4	PS1-Index7-PS3/PS4-Index5-PS2	PS1-Index7-PS3/PS2-Index6-PS4	PS1-Index7-PS3/PS4-Index7-PS2	PS1-Index7-PS3/PS2-Index8-PS4	PS1-Index7-PS3/PS4-Index9-PS2	PS1-Index7-PS3/PS2-Index10-PS4	PS1-Index7-PS3/PS4-Index11-PS2	PS1-Index7-PS3/PS2-Index12-PS4
		PS1-Index8-PS3	H	PS1-Index8-PS3/PS4-Index1-PS2	PS1-Index8-PS3/PS2-Index2-PS4	PS1-Index8-PS3/PS4-Index3-PS2	PS1-Index8-PS3/PS2-Index4-PS4	PS1-Index8-PS3/PS4-Index5-PS2	PS1-Index8-PS3/PS2-Index6-PS4	PS1-Index8-PS3/PS4-Index7-PS2	PS1-Index8-PS3/PS2-Index8-PS4	PS1-Index8-PS3/PS4-Index9-PS2	PS1-Index8-PS3/PS2-Index10-PS4	PS1-Index8-PS3/PS4-Index11-PS2	PS1-Index8-PS3/PS2-Index12-PS4			PS3-Index8-PS1	H	PS3-Index8-PS1/PS4-Index1-PS2	PS3-Index8-PS1/PS2-Index2-PS4	PS3-Index8-PS1/PS4-Index3-PS2	PS3-Index8-PS1/PS2-Index4-PS4	PS3-Index8-PS1/PS4-Index5-PS2	PS3-Index8-PS1/PS2-Index6-PS4	PS3-Index8-PS1/PS4-Index7-PS2	PS3-Index8-PS1/PS2-Index8-PS4	PS3-Index8-PS1/PS4-Index9-PS2	PS3-Index8-PS1/PS2-Index10-PS4	PS3-Index8-PS1/PS4-Index11-PS2	PS3-Index8-PS1/PS2-Index12-PS4
				PS2-Index1-PS4	PS4-Index2-PS2	PS2-Index3-PS4	PS4-Index4-PS2	PS2-Index5-PS4	PS4-Index6-PS2	PS2-Index7-PS4	PS4-Index8-PS2	PS2-Index9-PS4	PS4-Index10-PS2	PS2-Index11-PS4	PS4-Index12-PS2					PS2-Index1-PS4	PS4-Index2-PS2	PS2-Index3-PS4	PS4-Index4-PS2	PS2-Index5-PS4	PS4-Index6-PS2	PS2-Index7-PS4	PS4-Index8-PS2	PS2-Index9-PS4	PS4-Index10-PS2	PS2-Index11-PS4	PS4-Index12-PS2
				1	2	3	4	5	6	7	8	9	10	11	12					1	2	3	4	5	6	7	8	9	10	11	12
		PS3-Index1-PS1	A	PS3-Index1-PS1/PS2-Index1-PS4	PS3-Index1-PS1/PS4-Index2-PS2	PS3-Index1-PS1/PS2-Index3-PS4	PS3-Index1-PS1/PS4-Index4-PS2	PS3-Index1-PS1/PS2-Index5-PS4	PS3-Index1-PS1/PS4-Index6-PS2	PS3-Index1-PS1/PS2-Index7-PS4	PS3-Index1-PS1/PS4-Index8-PS2	PS3-Index1-PS1/PS2-Index9-PS4	PS3-Index1-PS1/PS4-Index10-PS2	PS3-Index1-PS1/PS2-Index11-PS4	PS3-Index1-PS1/PS4-Index12-PS2			PS1-Index1-PS3	A	PS1-Index1-PS3/PS2-Index1-PS4	PS1-Index1-PS3/PS4-Index2-PS2	PS1-Index1-PS3/PS2-Index3-PS4	PS1-Index1-PS3/PS4-Index4-PS2	PS1-Index1-PS3/PS2-Index5-PS4	PS1-Index1-PS3/PS4-Index6-PS2	PS1-Index1-PS3/PS2-Index7-PS4	PS1-Index1-PS3/PS4-Index8-PS2	PS1-Index1-PS3/PS2-Index9-PS4	PS1-Index1-PS3/PS4-Index10-PS2	PS1-Index1-PS3/PS2-Index11-PS4	PS1-Index1-PS3/PS4-Index12-PS2
		PS1-Index2-PS3	B	PS1-Index2-PS3/PS2-Index1-PS4	PS1-Index2-PS3/PS4-Index2-PS2	PS1-Index2-PS3/PS2-Index3-PS4	PS1-Index2-PS3/PS4-Index4-PS2	PS1-Index2-PS3/PS2-Index5-PS4	PS1-Index2-PS3/PS4-Index6-PS2	PS1-Index2-PS3/PS2-Index7-PS4	PS1-Index2-PS3/PS4-Index8-PS2	PS1-Index2-PS3/PS2-Index9-PS4	PS1-Index2-PS3/PS4-Index10-PS2	PS1-Index2-PS3/PS2-Index11-PS4	PS1-Index2-PS3/PS4-Index12-PS2			PS3-Index2-PS1	B	PS3-Index2-PS1/PS2-Index1-PS4	PS3-Index2-PS1/PS4-Index2-PS2	PS3-Index2-PS1/PS2-Index3-PS4	PS3-Index2-PS1/PS4-Index4-PS2	PS3-Index2-PS1/PS2-Index5-PS4	PS3-Index2-PS1/PS4-Index6-PS2	PS3-Index2-PS1/PS2-Index7-PS4	PS3-Index2-PS1/PS4-Index8-PS2	PS3-Index2-PS1/PS2-Index9-PS4	PS3-Index2-PS1/PS4-Index10-PS2	PS3-Index2-PS1/PS2-Index11-PS4	PS3-Index2-PS1/PS4-Index12-PS2
		PS3-Index3-PS1	C	PS3-Index3-PS1/PS2-Index1-PS4	PS3-Index3-PS1/PS4-Index2-PS2	PS3-Index3-PS1/PS2-Index3-PS4	PS3-Index3-PS1/PS4-Index4-PS2	PS3-Index3-PS1/PS2-Index5-PS4	PS3-Index3-PS1/PS4-Index6-PS2	PS3-Index3-PS1/PS2-Index7-PS4	PS3-Index3-PS1/PS4-Index8-PS2	PS3-Index3-PS1/PS2-Index9-PS4	PS3-Index3-PS1/PS4-Index10-PS2	PS3-Index3-PS1/PS2-Index11-PS4	PS3-Index3-PS1/PS4-Index12-PS2			PS1-Index3-PS3	C	PS1-Index3-PS3/PS2-Index1-PS4	PS1-Index3-PS3/PS4-Index2-PS2	PS1-Index3-PS3/PS2-Index3-PS4	PS1-Index3-PS3/PS4-Index4-PS2	PS1-Index3-PS3/PS2-Index5-PS4	PS1-Index3-PS3/PS4-Index6-PS2	PS1-Index3-PS3/PS2-Index7-PS4	PS1-Index3-PS3/PS4-Index8-PS2	PS1-Index3-PS3/PS2-Index9-PS4	PS1-Index3-PS3/PS4-Index10-PS2	PS1-Index3-PS3/PS2-Index11-PS4	PS1-Index3-PS3/PS4-Index12-PS2
		PS1-Index4-PS3	E	PS1-Index4-PS3/PS2-Index1-PS4	PS1-Index4-PS3/PS4-Index2-PS2	PS1-Index4-PS3/PS2-Index3-PS4	PS1-Index4-PS3/PS4-Index4-PS2	PS1-Index4-PS3/PS2-Index5-PS4	PS1-Index4-PS3/PS4-Index6-PS2	PS1-Index4-PS3/PS2-Index7-PS4	PS1-Index4-PS3/PS4-Index8-PS2	PS1-Index4-PS3/PS2-Index9-PS4	PS1-Index4-PS3/PS4-Index10-PS2	PS1-Index4-PS3/PS2-Index11-PS4	PS1-Index4-PS3/PS4-Index12-PS2			PS3-Index4-PS1	E	PS3-Index4-PS1/PS2-Index1-PS4	PS3-Index4-PS1/PS4-Index2-PS2	PS3-Index4-PS1/PS2-Index3-PS4	PS3-Index4-PS1/PS4-Index4-PS2	PS3-Index4-PS1/PS2-Index5-PS4	PS3-Index4-PS1/PS4-Index6-PS2	PS3-Index4-PS1/PS2-Index7-PS4	PS3-Index4-PS1/PS4-Index8-PS2	PS3-Index4-PS1/PS2-Index9-PS4	PS3-Index4-PS1/PS4-Index10-PS2	PS3-Index4-PS1/PS2-Index11-PS4	PS3-Index4-PS1/PS4-Index12-PS2
		PS3-Index5-PS1	D	PS3-Index5-PS1/PS2-Index1-PS4	PS3-Index5-PS1/PS4-Index2-PS2	PS3-Index5-PS1/PS2-Index3-PS4	PS3-Index5-PS1/PS4-Index4-PS2	PS3-Index5-PS1/PS2-Index5-PS4	PS3-Index5-PS1/PS4-Index6-PS2	PS3-Index5-PS1/PS2-Index7-PS4	PS3-Index5-PS1/PS4-Index8-PS2	PS3-Index5-PS1/PS2-Index9-PS4	PS3-Index5-PS1/PS4-Index10-PS2	PS3-Index5-PS1/PS2-Index11-PS4	PS3-Index5-PS1/PS4-Index12-PS2			PS1-Index5-PS3	D	PS1-Index5-PS3/PS2-Index1-PS4	PS1-Index5-PS3/PS4-Index2-PS2	PS1-Index5-PS3/PS2-Index3-PS4	PS1-Index5-PS3/PS4-Index4-PS2	PS1-Index5-PS3/PS2-Index5-PS4	PS1-Index5-PS3/PS4-Index6-PS2	PS1-Index5-PS3/PS2-Index7-PS4	PS1-Index5-PS3/PS4-Index8-PS2	PS1-Index5-PS3/PS2-Index9-PS4	PS1-Index5-PS3/PS4-Index10-PS2	PS1-Index5-PS3/PS2-Index11-PS4	PS1-Index5-PS3/PS4-Index12-PS2
		PS1-Index6-PS3	F	PS1-Index6-PS3/PS2-Index1-PS4	PS1-Index6-PS3/PS4-Index2-PS2	PS1-Index6-PS3/PS2-Index3-PS4	PS1-Index6-PS3/PS4-Index4-PS2	PS1-Index6-PS3/PS2-Index5-PS4	PS1-Index6-PS3/PS4-Index6-PS2	PS1-Index6-PS3/PS2-Index7-PS4	PS1-Index6-PS3/PS4-Index8-PS2	PS1-Index6-PS3/PS2-Index9-PS4	PS1-Index6-PS3/PS4-Index10-PS2	PS1-Index6-PS3/PS2-Index11-PS4	PS1-Index6-PS3/PS4-Index12-PS2			PS3-Index6-PS1	F	PS3-Index6-PS1/PS2-Index1-PS4	PS3-Index6-PS1/PS4-Index2-PS2	PS3-Index6-PS1/PS2-Index3-PS4	PS3-Index6-PS1/PS4-Index4-PS2	PS3-Index6-PS1/PS2-Index5-PS4	PS3-Index6-PS1/PS4-Index6-PS2	PS3-Index6-PS1/PS2-Index7-PS4	PS3-Index6-PS1/PS4-Index8-PS2	PS3-Index6-PS1/PS2-Index9-PS4	PS3-Index6-PS1/PS4-Index10-PS2	PS3-Index6-PS1/PS2-Index11-PS4	PS3-Index6-PS1/PS4-Index12-PS2
		PS3-Index7-PS1	G	PS3-Index7-PS1/PS2-Index1-PS4	PS3-Index7-PS1/PS4-Index2-PS2	PS3-Index7-PS1/PS2-Index3-PS4	PS3-Index7-PS1/PS4-Index4-PS2	PS3-Index7-PS1/PS2-Index5-PS4	PS3-Index7-PS1/PS4-Index6-PS2	PS3-Index7-PS1/PS2-Index7-PS4	PS3-Index7-PS1/PS4-Index8-PS2	PS3-Index7-PS1/PS2-Index9-PS4	PS3-Index7-PS1/PS4-Index10-PS2	PS3-Index7-PS1/PS2-Index11-PS4	PS3-Index7-PS1/PS4-Index12-PS2			PS1-Index7-PS3	G	PS1-Index7-PS3/PS2-Index1-PS4	PS1-Index7-PS3/PS4-Index2-PS2	PS1-Index7-PS3/PS2-Index3-PS4	PS1-Index7-PS3/PS4-Index4-PS2	PS1-Index7-PS3/PS2-Index5-PS4	PS1-Index7-PS3/PS4-Index6-PS2	PS1-Index7-PS3/PS2-Index7-PS4	PS1-Index7-PS3/PS4-Index8-PS2	PS1-Index7-PS3/PS2-Index9-PS4	PS1-Index7-PS3/PS4-Index10-PS2	PS1-Index7-PS3/PS2-Index11-PS4	PS1-Index7-PS3/PS4-Index12-PS2
		PS1-Index8-PS3	H	PS1-Index8-PS3/PS2-Index1-PS4	PS1-Index8-PS3/PS4-Index2-PS2	PS1-Index8-PS3/PS2-Index3-PS4	PS1-Index8-PS3/PS4-Index4-PS2	PS1-Index8-PS3/PS2-Index5-PS4	PS1-Index8-PS3/PS4-Index6-PS2	PS1-Index8-PS3/PS2-Index7-PS4	PS1-Index8-PS3/PS4-Index8-PS2	PS1-Index8-PS3/PS2-Index9-PS4	PS1-Index8-PS3/PS4-Index10-PS2	PS1-Index8-PS3/PS2-Index11-PS4	PS1-Index8-PS3/PS4-Index12-PS2			PS3-Index8-PS1	H	PS3-Index8-PS1/PS2-Index1-PS4	PS3-Index8-PS1/PS4-Index2-PS2	PS3-Index8-PS1/PS2-Index3-PS4	PS3-Index8-PS1/PS4-Index4-PS2	PS3-Index8-PS1/PS2-Index5-PS4	PS3-Index8-PS1/PS4-Index6-PS2	PS3-Index8-PS1/PS2-Index7-PS4	PS3-Index8-PS1/PS4-Index8-PS2	PS3-Index8-PS1/PS2-Index9-PS4	PS3-Index8-PS1/PS4-Index10-PS2	PS3-Index8-PS1/PS2-Index11-PS4	PS3-Index8-PS1/PS4-Index12-PS2
